# Short- and mid-term temporal variability of the human urinary microbiota: an observational cohort study

**DOI:** 10.1101/2024.06.25.600589

**Authors:** Vojtěch Tláskal, Jan Hrbáček, Vítězslav Hanáček, Petra Baránková, Pavel Čermák, Roman Zachoval, Priscila Thiago Dobbler

## Abstract

Understanding the temporal variability of the microbiome is critical for translating associations of the microbiome with health and disease into clinical practice. The aim of this study is to assess the extent of temporal variability of the human urinary microbiota.

A pair of catheterized or mid-stream urine samples were collected from study participants at 3–40-month interval. DNA was extracted and the bacterial V4 hypervariable region of the 16S rRNA gene was sequenced on the Illumina MiSeq platform. The alpha and beta diversity of paired samples was analyzed using Chao1 and Shannon indices and PERMANOVA.

A total of 63 participants (43 men and 20 women with a mean age of 63.0 and 57.1 years, respectively) were included in the final analysis. An average of 152 ± 128 bacterial operational taxonomic units (OTUs) were identified in each urine sample from the entire cohort. There was an average of 41 ± 32 overlapping OTUs in each sample pair, accounting for 66.3 ± 29.4% of the relative abundance. There was a clear correlation between the number of overlapping OTUs and the relative abundance covered. The difference in Chao1 index between paired samples was statistically significant; the difference in Shannon index was not. Beta diversity did not differ significantly within the paired samples. Neither age nor sex of the participants influenced the variation in community composition. With a longer interval between the collections, the relative abundance covered by the overlapping OTUs changed significantly but not the number of OTUs.

The abundance of bacterial taxa present in both collections fluctuated, but the proportion of these taxa in the community was about two-thirds of the total bacterial community. No significant intraindividual differences in beta diversity were observed between the two urine samples.

**Data Summary:** The raw DNA sequences together with anonymized sample metadata have been deposited at the NCBI SRA under the accession number PRJNA1093489. Processing scripts are deposited at a public repository https://doi.org/10.5281/zenodo.12556460. Processed sequencing files and tables including full taxonomic assignment are deposited at https://doi.org/10.6084/m9.figshare.26046355.

**Importance:** This study represents a comprehensive investigation dedicated specifically to the subject of urinary microbiome (UM) temporal stability. Our dataset (n = 63) consists of a relatively large group of patients of one ethnic origin but varying ages and both sexes. Additionally, samples from individual participants are separated by different lengths of time. This approach allows us to assess the effects of three variables on the stability of human UM. Our findings demonstrate that, while the relative abundance of dominant bacteria varies, repeated collections generally share more than 60% of the bacterial community. Furthermore, we observe little variation in the alpha and beta diversity of the microbial community in human urine. These results help to understand the dynamics of human UM and enable interpretation of future studies.
