## Supplementary Table 2 for "Short- and mid-term temporal variability of the human urinary microbiota: an observational cohort study"

### Sheet: Sheet 1
Supplementary Table 2: Metadata and individual data points from analysis of 69 subjects which were included in the study. CKD-EPI_eGFR_ml_min - Glomerular Filtration Rate, RT_MP_in_anam - pelvic radiotherapy in patient history
host_subject_id	collection1	collection2	Goods_low	diversity_low	sex	age	bmi	bladder_cancer	months_between_collection	urine_collect_meth_collection1	urine_collect_meth_collection2	height_cm	weight_kg	nephrolithiasis	ureterolithiasis	cystolithiasis	CKD-EPI_eGFR_ml_min	RT_MP_in_anam	diabetes	hypertension	dyslipidemia	smoking	Bacteroidetes/Firmicutes_ratio_collection1	Bacteroidetes/Firmicutes_ratio_collection2	Chao1_collection1	Chao1_collection2	Shannon_collection1	Shannon_collection2
6	HRB005	HRB207	0	0	M	75.211	24.2123	1	17.5333	clean catch	clean catch	176	75	0	0	0	93	0	1	1	1		1.37	2.43	202.05	97.02	3.04	2.93
7	HRB008	HRB092	0	0	M	74.6685	27.7778	1	6.96667	clean catch	clean catch	180	90	0	0	0	23	0	0	1	1		3.61	2.07	76.16	788.55	2.57	4.85
20	HRB026	HRB380	0	1	M	56.6685	37.452	0	39.4667	clean catch	clean catch	179	120	1	1	0	71	0	0	1	0	0	0.01	1.56	178.56	164.78	3.04	3.36
22	HRB030	HRB305	0	0	M	70.5233	21.551	0	35.4333	clean catch	clean catch	175	66	0	0	0	75	0	0	0	0	0	0.41	0.07	545.35	224.68	3.15	3.82
23	HRB033	HRB307	0	0	M	72.811	27.7769	0	35.4333	clean catch	clean catch	181	91	1	1	0		0	0	1	0	0	0.07	0.01	295.96	15.31	1.76	0.2
24	HRB036	HRB244	0	0	M	68.8822	32.966	1	19.5333	catheter	clean catch	181	108	0	0	0	81	0	0	1	1	0	0.01	0.01	25.1	58.86	0.41	0.68
25	HRB039	HRB365	0	1	M	72.0904	29.0253	1	37.7667	clean catch	clean catch	179	93	0	0	0	52	0	0	0	0	1	3.54	1
26	HRB042	HRB308	0	0	M	39.1507	38.6933	0	35	clean catch	clean catch	184	131	1	1	0	98	0	0	0	0	0	5.41	3.8	76.01	88.33	2.38	2
32	HRB060	HRB306	0	0	M	71.4438	24.0741	1	32.3667	clean catch	clean catch	180	78	0	0	0	80	0	0	1	0	0	1.2	0.37	396.79	175.88	2.39	3.44
34	HRB066	HRB342	0	1	M	66.2219	34.2644	1	33.5	clean catch	clean catch	191	125	0	0	0	87	0	0	1	0	0	0.11	0
39	HRB069	HRB324	0	1	M	63.7233	29.3303	1	32	clean catch	clean catch	191	107	0	0	0	87	0	1	1	1	0	2.23	1.01	203.74	431.22	3.71	4.7
44	HRB075	HRB326	0	0	M	80.4411	26.7755	1	32.1333	clean catch	clean catch	175	82	0	0	0	45	0	0	1	0	0	0.02	2.03	214.93	196.53	2.09	3.52
46	HRB079	HRB384	0	0	F	75.2411		1	35.7	catheter	clean catch							0	0	1	1		1.5	2.06	338.04	119.47	2.86	3.16
47	HRB085	HRB363	0	0	M	41.8959	25.1953	0	33.7333	catheter	clean catch	189	90	1	1	0	86	0	0	0	0	0	0.82	0.17	323.51	60.44	2.43	1.46
48	HRB087	HRB350	0	0	M	40.0959	15.7313	0	33.0333	catheter	clean catch	171	46	1	1	0	109	0	0	0	0	1	1.27	2.23	280.4	71.85	2.39	2.24
75	HRB132	HRB329	0	0	M	75.4219	27.7634	0	27.4333	clean catch	clean catch	176	86	0	0	0		0	1	1	1	0	0.05	0	148.16	50.31	2.34	0.72
76	HRB131	HRB325	0	1	M	78.0384	27.102	1	27	clean catch	clean catch	175	83	0	0	0	79	0	0	0	0	1	0.4	0.09
77	HRB130	HRB328	0	0	M	50.0548		0	26.6333	clean catch	clean catch			0	1	0		0	0	0	0		1.46	0.46	40.3	73.12	1.22	1.74
79	HRB095	HRB353	0	0	M	52.6849	24.8792	0	27.6667	catheter	clean catch	187	87	0	1	0	78	0	0	0	0	1	0.54	0.26	191.85	122.02	3.07	1.55
81	HRB104	HRB372	1	1	M	68.2658	28.7347	0	27.7333	catheter	clean catch	175	88
85	HRB101	HRB351	0	1	F	59.3096	20.5499	0	26.3	catheter	clean catch	168	58	1	0	0		0	0	0	0	0	0.2	0.25
86	HRB100	HRB303	0	1	M	82.3507	28.3848	1	23.2667	catheter	clean catch	171	83	0	0	0	69	0	0	0	1	0	0	0.73
87	HRB099	HRB352	0	0	M	52.4493	30.1194	0	26.2667	catheter	clean catch	167	84	0	1	0	92	0	0	1	0	1	0.63	0.05	342.01	120.83	4.38	2.3
90	HRB113	HRB379	0	1	M	48.9425	26.2188	0	27.5667	catheter	clean catch	168	74	1	0	0	90	0	0	0	0	1	0	4.41
91	HRB112	HRB369	1	1	M	43.5973	25.6173	0	26.3333	catheter	clean catch	180	83	0	0	0	72	0	0	0	0	0
94	HRB109	HRB354	0	0	F	79.2904	28.6215	1	26.3	catheter	clean catch	153	67	0	0	0		0	1	1	1	1	0.33	1.39	308	133.69	3.35	2.68
201	HRB126	HRB382	0	0	M	41.5753	30.6793	0	27.5667	catheter	clean catch	185	105	1	1	0	111	0	0	0	0	1	0.14	1.09	231.21	113.01	4.23	3.11
204	HRB123	HRB356	0	0	F	65.0027	23.3377	1	26.1333	catheter	clean catch	159	59	0	0	0		0	0	0	0		0.28	0	63.96	67.48	0.68	1.37
208	HRB121	HRB355	1	1	F	84.8438	29.7211	1	26.0667	catheter	clean catch	162	78	0	0	0		0	0	0	0	0
213	HRB128	HRB386	0	0	M	65.7863	29.5681	0	27.9333	catheter	clean catch	192	109	1	1	0	43	0	0	1	0	0	0.34	0.11	75.35	49.24	1.89	1.08
221	HRB149	HRB368	0	0	M	73.3534	21.4533	1	25.8333	catheter	clean catch	170	62	0	0	0	85	0	0	0	0	0	0.64	0	281.8	62.75	4.05	1.39
222	HRB150	HRB216	0	0	M	60.1726	31.4815	0	3.03333	catheter	clean catch	180	102	0	1	0	70	0	0	1	0	0	0.16	0.05	191.99	76.15	3.23	1.8
224	HRB152	HRB366	0	1	M	51.5918		0	25.5333	catheter	clean catch			0	1	0	76	0	1	0	1	1	0.09	0.07
229	HRB158	HRB359	0	1	F	60.1699	27.7344	1	25.4	catheter	clean catch	160	71	0	0	0		0	0	0	0	0	0.03	0.63
232	HRB159	HRB367	0	1	M	75.4466	29.3524	1	25.1667	catheter	clean catch	178	93	0	0	0	82	0	1	1	1	0	2.43	0.43
234	HRB161	HRB364	0	0	M	78.126		1	25.1	catheter	clean catch			0	0	0	63	0	0	1	0	0	0.16	0	8.99	98.56	0.94	2.25
235	HRB162	HRB360	1	1	F	38.2849	17.8465	0	24.9333	catheter	clean catch	164	48	1	0	0		0	0	0	0
238	HRB165	HRB370	1	1	F	78.9918			24.7333	catheter	clean catch												0.06	0.86
239	HRB170	HRB374	0	1	M	73.0356	33.1398	1	24.7667	catheter	clean catch	178	105	0	0	0	80	1	0	1	1	0	4.32	0.83
240	HRB171	HRB385	0	0	F	77.2247	17.5064	1	26.5333	catheter	clean catch	169	50	0	0	0		1	0	0	0		29.24	5.18	88.03	53.1	2.05	1.99
242	HRB173	HRB362	0	0	M	77.9507	23.1837	0	24.4333	catheter	clean catch	175	71	0	0	0	70	0	1	0	0	0	27.65	0.14	77.47	94.25	2.26	1.68
243	HRB174	HRB371	0	0	M	66.0301	25.763	0	24.3	catheter	clean catch	174	78	0	0	0	78	0	0	1	0	0	2.16	0.93	115.13	125.96	2.41	1.55
248	HRB175	HRB383	0	0	F	57.2	25.763	1	25.4667	catheter	clean catch	174	78	0	0	0		0	0	0	0	0	1.93	0.86	81.23	54.67	2.68	2.13
249	HRB176	HRB361	1	1	M	42.5918	25	0	24.0667	catheter	clean catch	180	81	0	1	0		0	0	0	0	0
250	HRB177	HRB251	0	0	M	32.1562		0	7.73333	clean catch	clean catch												17.23	0.27	96.31	371.05	2.27	4.44
251	HRB178	HRB378	0	0	M	43.5671		0	24.8	clean catch	clean catch												1.52	0.07	123.63	81.79	2.45	1.01
253	HRB182	HRB327	0	0	M	74.326	33.3333	1	21.1667	clean catch	clean catch	180	108	0	0	0	34	1	0	1	0	1	1.17	1.52	44.62	52.71	2.14	2.12
254	HRB184	HRB381	0	1	F	75.4301	27.4756	1	24.4333	catheter	clean catch	163	73	0	0	0		0	0	0	1	0	0.38	1.02
256	HRB189	HRB333	0	0	M	72.0712	31.1728	1	21.2667	clean catch	clean catch	180	101	0	0	0	59	0	1	1	0	0	3.44	2.61	64.71	72.05	2.45	2.39
258	HRB195	HRB330	0	1	M	78.1288	29.0548	1	21.1667	clean catch	clean catch	176	90	0	0	0	82	0	0	1	0	0	0.08	1.81
259	HRB198	HRB334	0	0	M	45.5425	25.565	0	21.1333	clean catch	clean catch	178	81	1	0	0	103	0	0	0	0	0	0.38	0.04	226.16	209.55	3.61	3.68
261	HRB204	HRB332	0	0	M	75.8575	29.0123	1	21	clean catch	clean catch	180	94	0	0	0	83	0	0	0	1	0	4.81	0.12	64.01	266.69	2.21	3.17
266	HRB219	HRB340	0	1	M	78.0411	28.7037	1	20.9333	clean catch	clean catch	180	93	0	0	0	75	0	1	1	1	1	0.44	1.23
267	HRB222	HRB341	0	0	M	76.6055	28.7197	1	20.2333	clean catch	clean catch	170	83	0	0	0	81	0	0	1	0	0	0.02	0.17	64.45	97.96	1.68	1.69
271	HRB236	HRB331	0	0	F	62.5315		0	18.4333	catheter	clean catch							0	0	0	0		0.85	0.15	388.72	258.37	4.62	3.61
272	HRB237	HRB310	0	0	M	65.7507		1	17.7333	clean catch	clean catch							0	0	0	0		0.5	0.18	315.86	247.35	3.99	3.82
303	HRB270	HRB373	0	0	F	32.4849		0	5.46667	clean catch	clean catch							0	0	0	0		0	0	19.06	54.58	0.48	1.2
304	HRB271	HRB358	0	0	M	27.0849		0	5.16667	clean catch	clean catch							0	0	0	0		0.59	0.3	114.35	97.38	2.01	2.13
305	HRB272	HRB346	0	0	F	41.9863		0	4.13333	clean catch	clean catch							0	0	0	0		0.93	0.88	44.86	44.07	2.2	1.79
306	HRB273	HRB348	0	0	F	49.2301		0	4.36667	clean catch	clean catch							0	0	0	0		0.1	0.48	83.07	72.06	1.69	2.22
307	HRB274	HRB347	0	0	F	47.7068		0	4.36667	clean catch	clean catch							0	0	0	0		0.18	1.88	28.12	77.06	0.5	2.37
308	HRB275	HRB345	0	0	F	37.8795		0	4.13333	clean catch	clean catch							0	0	0	0		0.08	0.23	83.12	134.76	1.34	2.81
309	HRB276	HRB344	0	0	M	42.8384		0	4.1	clean catch	clean catch							0	0	0	0		0.53	0.06	262.54	140.21	3.53	1.75
310	HRB277	HRB357	0	0	F	41.6301		0	5.06667	clean catch	clean catch							0	0	0	0		0.18	1.26	50.89	48.69	1.58	1.86
311	HRB278	HRB376	0	0	F	45.4959		0	5.63333	clean catch	clean catch							0	0	0	0		0.42	0	42.51	28.41	1.98	1.06
312	HRB279	HRB349	0	0	F	59.0493		0	4.23333	clean catch	clean catch							0	0	0	0		0.09	0.56	271.69	120.8	3.68	3.39
313	HRB280	HRB377	0	0	F	61.3014		0	5.96667	clean catch	clean catch							0	0	0	0		0	0.09	86.98	78.85	0.49	1.26
314	HRB281	HRB375	0	0	F	63.8301		0	5.5	clean catch	clean catch							0	0	0	0		0.14	1.01	61.4	67.97	1.57	1.71
337	HRB343	HRB387	0	0	F	49.3589		0	3.03333	clean catch	clean catch							0	0	0	0		0.04	0.03	53.97	43.15	0.55	0.49
