## Supplementary Table 3 for "Short- and mid-term temporal variability of the human urinary microbiota: an observational cohort study"

### Sheet: Sheet1
Supplementary Table 3: Values of alpha diversity for selected groups of subjects. Average value ± standard deviation is given, letters denote significant differences.
	Chao1_collection1	Chao1_collection2	Shannon_collection1	Shannon_collection2	n
benign	207,79±130,17a	124,79±87,16a	2,8±0,91a	2,18±1,18a	19
bladder cancer	157,91±124,8ab	170,81±183,28a	2,4±1,04ab	2,68±1,13a	18
healthy volunteers	92,5±81,75b	77,54±36,13a	1,66±1,06b	1,85±0,77a	13
